# A widespread hydrogenase drives fermentative growth of gut bacteria in healthy people

**DOI:** 10.1101/2024.08.15.608110

**Authors:** Caitlin Welsh, Princess R. Cabotaje, Vanessa R. Marcelino, Thomas D. Watts, Duncan J. Kountz, Jodee A. Gould, Nhu Quynh Doan, James P. Lingford, Jessica Solari, Gemma L. D’Adamo, Ping Huang, Natasha Bong, Emily L. Gulliver, Remy B. Young, Kaija Walter, Patricia G. Wolf, Jason M. Ridlon, H. Rex Gaskins, Edward M. Giles, Dena Lyras, Rachael Lappan, Gustav Berggren, Samuel C. Forster, Chris Greening

## Abstract

Molecular hydrogen (H_2_) is among the most central, but least understood, metabolites in the human gastrointestinal tract (gut). H_2_ gas is produced in large quantities during bacterial fermentation and consumed as an energy source by bacteria and archaea. Disruption of H_2_ cycling is linked to gastrointestinal disorders, infections, and cancers, with H_2_ used as an indicator of gut dysfunction through breath tests. Despite this, the microorganisms, pathways, and enzymes mediating H_2_ production remain unresolved. Here we show that a previously uncharacterised enzyme, the group B [FeFe]-hydrogenase, drives most fermentative H_2_ production in the human gut. Analysis of stool, biopsy, and isolate (meta)genomes and (meta)transcriptomes show this hydrogenase is encoded by most gut bacteria and is highly expressed. Through analysis of 19 taxonomically diverse gut isolates, the group B [FeFe]-hydrogenase produces large amounts of H_2_ gas and supports fermentative growth of both Bacteroidetes and Firmicutes. *Bacteroides* particularly dominate H_2_ production. Biochemical and spectroscopic characterisation shows purified group B [FeFe]-hydrogenases are catalytically active and bind a di-iron active site. These hydrogenases are highly enriched in the guts of healthy individuals, but significantly depleted in favour of other fermentative hydrogenases in Crohn’s disease. Furthermore, we show that metabolically flexible respiratory bacteria are the most abundant H_2_ oxidizers in the gut, not sulfate reducers, methanogens, and acetogens as previously thought. This combination of enzymatic, cellular, and ecosystem-level analysis provides the first detailed understanding of H_2_ cycling in the human gut and reveals new links between microbiota function and gastrointestinal health.
