## Supplementary material for "A widespread hydrogenase drives fermentative growth of gut bacteria in healthy people": Table S7

### Sheet: Suplementary_table_X_gene_group
Gene	Diagnosis	Counts per Genome - mean	Counts per Genome - standard deviation
[NiFe] hydrogenases	Ankylosing spondylitis	0.21524	0.106694
[NiFe] hydrogenases	Atherosclerosis	0.28848	0.217658
[NiFe] hydrogenases	Behcet's Disease	0.328956	0.221683
[NiFe] hydrogenases	Colorectal cancer	0.309455	0.349933
[NiFe] hydrogenases	Healthy	0.195589	0.209034
[NiFe] hydrogenases	Inflammatory bowel disease	0.467345	0.449406
[NiFe] hydrogenases	Liver cirrhosis	0.272994	0.273134
[NiFe] hydrogenases	Myalgic encephalomyelitis/chronic fatigue syndrome	0.181143	0.0494589
[NiFe] hydrogenases	Nonalcoholic fatty liver disease	0.371626	0.574974
[NiFe] hydrogenases	Rheumatoid arthritis	0.144213	0.0843257
[NiFe] hydrogenases	Schizophrenia	0.180287	0.126562
[NiFe] hydrogenases	Type2 diabetes	0.157092	0.0852606
[FeFe] hydrogenases	Ankylosing spondylitis	1.23219	0.399766
[FeFe] hydrogenases	Atherosclerosis	1.38801	0.389186
[FeFe] hydrogenases	Behcet's Disease	1.79637	0.840156
[FeFe] hydrogenases	Colorectal cancer	1.39395	0.401895
[FeFe] hydrogenases	Healthy	1.21097	0.426788
[FeFe] hydrogenases	Inflammatory bowel disease	1.37714	0.501666
[FeFe] hydrogenases	Liver cirrhosis	0.982812	0.280178
[FeFe] hydrogenases	Myalgic encephalomyelitis/chronic fatigue syndrome	1.62037	0.328701
[FeFe] hydrogenases	Nonalcoholic fatty liver disease	1.23769	0.407174
[FeFe] hydrogenases	Rheumatoid arthritis	1.33375	0.275366
[FeFe] hydrogenases	Schizophrenia	1.10486	0.481243
[FeFe] hydrogenases	Type2 diabetes	1.59029	0.359474
[Fe] hydrogenases	Ankylosing spondylitis	0.00101856	0.00112521
[Fe] hydrogenases	Atherosclerosis	0.0137175	0.0306146
[Fe] hydrogenases	Behcet's Disease	0.00109656	0.000615557
[Fe] hydrogenases	Colorectal cancer	0.018285	0.0383044
[Fe] hydrogenases	Healthy	0.00729307	0.0149297
[Fe] hydrogenases	Inflammatory bowel disease	0.00408488	0.00268319
[Fe] hydrogenases	Liver cirrhosis	0.00155171	0.00130922
[Fe] hydrogenases	Myalgic encephalomyelitis/chronic fatigue syndrome	0.00229893	0.00128125
[Fe] hydrogenases	Nonalcoholic fatty liver disease	0.0252498	0.025762
[Fe] hydrogenases	Rheumatoid arthritis	0.00418877	0.00837719
[Fe] hydrogenases	Schizophrenia	0.00237017	0.00256695
[Fe] hydrogenases	Type2 diabetes	0.0107376	0.012448
Methane production - McrA	Ankylosing spondylitis	0.00244853	0.00398422
Methane production - McrA	Atherosclerosis	0.0244479	0.065639
Methane production - McrA	Colorectal cancer	0.024389	0.0625125
Methane production - McrA	Healthy	0.0106579	0.0219598
Methane production - McrA	Inflammatory bowel disease	0.00832971	0.00519309
Methane production - McrA	Liver cirrhosis	0.00309578	0.00369238
Methane production - McrA	Myalgic encephalomyelitis/chronic fatigue syndrome	0.002616	0.00394095
Methane production - McrA	Nonalcoholic fatty liver disease	0.024231	0.0321374
Methane production - McrA	Rheumatoid arthritis	0.0056819	0.0148034
Methane production - McrA	Schizophrenia	0.00360313	0.00622531
Methane production - McrA	Type2 diabetes	0.0111971	0.0230014
Succinate oxidation/fumarate reduction - SdhA, FrdA	Ankylosing spondylitis	1.12503	0.340158
Succinate oxidation/fumarate reduction - SdhA, FrdA	Atherosclerosis	0.596015	0.26589
Succinate oxidation/fumarate reduction - SdhA, FrdA	Behcet's Disease	2.07768	0.678784
Succinate oxidation/fumarate reduction - SdhA, FrdA	Colorectal cancer	0.599264	0.29457
Succinate oxidation/fumarate reduction - SdhA, FrdA	Healthy	0.744723	0.367669
Succinate oxidation/fumarate reduction - SdhA, FrdA	Inflammatory bowel disease	0.851672	0.282691
Succinate oxidation/fumarate reduction - SdhA, FrdA	Liver cirrhosis	0.826211	0.231373
Succinate oxidation/fumarate reduction - SdhA, FrdA	Myalgic encephalomyelitis/chronic fatigue syndrome	0.8922	0.198515
Succinate oxidation/fumarate reduction - SdhA, FrdA	Nonalcoholic fatty liver disease	0.685051	0.367664
Succinate oxidation/fumarate reduction - SdhA, FrdA	Rheumatoid arthritis	0.657479	0.255947
Succinate oxidation/fumarate reduction - SdhA, FrdA	Schizophrenia	1.13649	0.310128
Succinate oxidation/fumarate reduction - SdhA, FrdA	Type2 diabetes	0.322671	0.138458
Sulfide oxidation - Sqr, FCC	Ankylosing spondylitis	0.00858966	0.00943515
Sulfide oxidation - Sqr, FCC	Atherosclerosis	0.0109304	0.0222638
Sulfide oxidation - Sqr, FCC	Behcet's Disease	0.0175665	0.01968
Sulfide oxidation - Sqr, FCC	Colorectal cancer	0.0115841	0.0228445
Sulfide oxidation - Sqr, FCC	Healthy	0.0107465	0.0143798
Sulfide oxidation - Sqr, FCC	Inflammatory bowel disease	0.0128304	0.0226138
Sulfide oxidation - Sqr, FCC	Liver cirrhosis	0.00837254	0.00968137
Sulfide oxidation - Sqr, FCC	Myalgic encephalomyelitis/chronic fatigue syndrome	0.0146666	0.0215108
Sulfide oxidation - Sqr, FCC	Nonalcoholic fatty liver disease	0.0108037	0.0166744
Sulfide oxidation - Sqr, FCC	Rheumatoid arthritis	0.0115471	0.0142004
Sulfide oxidation - Sqr, FCC	Schizophrenia	0.0177521	0.0314876
Sulfide oxidation - Sqr, FCC	Type2 diabetes	0.00458396	0.00517393
Thiosulfate oxidation - SoxB	Ankylosing spondylitis	0.00993118	0.005754
Thiosulfate oxidation - SoxB	Atherosclerosis	0.00814589	0.00400464
Thiosulfate oxidation - SoxB	Behcet's Disease	0.0275727	0.0213638
Thiosulfate oxidation - SoxB	Colorectal cancer	0.00804573	0.00668912
Thiosulfate oxidation - SoxB	Healthy	0.0091088	0.00651269
Thiosulfate oxidation - SoxB	Inflammatory bowel disease	0.0106809	0.00900202
Thiosulfate oxidation - SoxB	Liver cirrhosis	0.00754171	0.00431501
Thiosulfate oxidation - SoxB	Myalgic encephalomyelitis/chronic fatigue syndrome	0.010893	0.00662576
Thiosulfate oxidation - SoxB	Nonalcoholic fatty liver disease	0.0135481	0.0145093
Thiosulfate oxidation - SoxB	Rheumatoid arthritis	0.0103199	0.00715087
Thiosulfate oxidation - SoxB	Schizophrenia	0.0129859	0.00866046
Thiosulfate oxidation - SoxB	Type2 diabetes	0.00795567	0.00321706
Reduction of Sulfite to H2S - AsrA	Ankylosing spondylitis	0.0189216	0.0177905
Reduction of Sulfite to H2S - AsrA	Atherosclerosis	0.0571605	0.0555879
Reduction of Sulfite to H2S - AsrA	Behcet's Disease	0.0184571	0.0308901
Reduction of Sulfite to H2S - AsrA	Colorectal cancer	0.0362809	0.0419694
Reduction of Sulfite to H2S - AsrA	Healthy	0.0233149	0.0304166
Reduction of Sulfite to H2S - AsrA	Inflammatory bowel disease	0.0825373	0.0903632
Reduction of Sulfite to H2S - AsrA	Liver cirrhosis	0.02354	0.0198505
Reduction of Sulfite to H2S - AsrA	Myalgic encephalomyelitis/chronic fatigue syndrome	0.0198269	0.00892489
Reduction of Sulfite to H2S - AsrA	Nonalcoholic fatty liver disease	0.0300633	0.044089
Reduction of Sulfite to H2S - AsrA	Rheumatoid arthritis	0.0245801	0.0232827
Reduction of Sulfite to H2S - AsrA	Schizophrenia	0.01655	0.0242225
Reduction of Sulfite to H2S - AsrA	Type2 diabetes	0.051802	0.0691245
Reduction of Sulfite to H2S - DsrA	Ankylosing spondylitis	0.00844914	0.0129064
Reduction of Sulfite to H2S - DsrA	Atherosclerosis	0.00613707	0.00654402
Reduction of Sulfite to H2S - DsrA	Behcet's Disease	0.0206876	0.0161016
Reduction of Sulfite to H2S - DsrA	Colorectal cancer	0.00778717	0.00870309
Reduction of Sulfite to H2S - DsrA	Healthy	0.00631423	0.0067745
Reduction of Sulfite to H2S - DsrA	Inflammatory bowel disease	0.00611675	0.00673776
Reduction of Sulfite to H2S - DsrA	Liver cirrhosis	0.00291372	0.0031677
Reduction of Sulfite to H2S - DsrA	Myalgic encephalomyelitis/chronic fatigue syndrome	0.00484328	0.0047218
Reduction of Sulfite to H2S - DsrA	Nonalcoholic fatty liver disease	0.00334041	0.00288749
Reduction of Sulfite to H2S - DsrA	Rheumatoid arthritis	0.00601917	0.00820208
Reduction of Sulfite to H2S - DsrA	Schizophrenia	0.00553022	0.00613076
Reduction of Sulfite to H2S - DsrA	Type2 diabetes	0.00540126	0.00468077
Anammox - HzsA	Ankylosing spondylitis	0.00118209	0.00102275
Anammox - HzsA	Atherosclerosis	0.000710013	0.000647477
Anammox - HzsA	Behcet's Disease	0.00312944	0.00277927
Anammox - HzsA	Colorectal cancer	0.000990908	0.00121839
Anammox - HzsA	Healthy	0.0013753	0.00158055
Anammox - HzsA	Inflammatory bowel disease	0.000888537	0.000704215
Anammox - HzsA	Liver cirrhosis	0.000793951	0.00068475
Anammox - HzsA	Myalgic encephalomyelitis/chronic fatigue syndrome	0.00178046	0.000833119
Anammox - HzsA	Nonalcoholic fatty liver disease	0.00120927	0.00105558
Anammox - HzsA	Rheumatoid arthritis	0.00201087	0.00255171
Anammox - HzsA	Schizophrenia	0.00246103	0.00203674
Anammox - HzsA	Type2 diabetes	0.000374996	0.000375668
Nitrate reduction - NapA, NarG	Ankylosing spondylitis	0.0315658	0.0373062
Nitrate reduction - NapA, NarG	Atherosclerosis	0.0602113	0.0769033
Nitrate reduction - NapA, NarG	Behcet's Disease	0.0761627	0.0643651
Nitrate reduction - NapA, NarG	Colorectal cancer	0.0529726	0.113964
Nitrate reduction - NapA, NarG	Healthy	0.0331117	0.0668884
Nitrate reduction - NapA, NarG	Inflammatory bowel disease	0.120305	0.178378
Nitrate reduction - NapA, NarG	Liver cirrhosis	0.0836567	0.145015
Nitrate reduction - NapA, NarG	Myalgic encephalomyelitis/chronic fatigue syndrome	0.0166711	0.0169725
Nitrate reduction - NapA, NarG	Nonalcoholic fatty liver disease	0.103833	0.235358
Nitrate reduction - NapA, NarG	Rheumatoid arthritis	0.023181	0.0277886
Nitrate reduction - NapA, NarG	Schizophrenia	0.0394238	0.0457614
Nitrate reduction - NapA, NarG	Type2 diabetes	0.00965862	0.0106272
Nitrite reduction to nitric oxide - NirK, NirS	Ankylosing spondylitis	0.00282122	0.00717818
Nitrite reduction to nitric oxide - NirK, NirS	Atherosclerosis	0.0050048	0.00897495
Nitrite reduction to nitric oxide - NirK, NirS	Behcet's Disease	0.00211533	0.00483706
Nitrite reduction to nitric oxide - NirK, NirS	Colorectal cancer	0.00298247	0.00615689
Nitrite reduction to nitric oxide - NirK, NirS	Healthy	0.00257389	0.0084484
Nitrite reduction to nitric oxide - NirK, NirS	Inflammatory bowel disease	0.00378532	0.00728702
Nitrite reduction to nitric oxide - NirK, NirS	Liver cirrhosis	0.0136199	0.0204416
Nitrite reduction to nitric oxide - NirK, NirS	Myalgic encephalomyelitis/chronic fatigue syndrome	0.00107218	0.000768519
Nitrite reduction to nitric oxide - NirK, NirS	Nonalcoholic fatty liver disease	0.00428039	0.00713467
Nitrite reduction to nitric oxide - NirK, NirS	Rheumatoid arthritis	0.00176506	0.00366901
Nitrite reduction to nitric oxide - NirK, NirS	Schizophrenia	0.00199907	0.00398295
Nitrite reduction to nitric oxide - NirK, NirS	Type2 diabetes	0.000917394	0.00107945
Nitrite oxidation to nitrate - NxrA	Atherosclerosis	6.88e-05	1.47e-05
Nitrite oxidation to nitrate - NxrA	Colorectal cancer	8.74e-05	4.99e-05
Nitrite oxidation to nitrate - NxrA	Healthy	0.000107429	8.48e-05
Nitrite oxidation to nitrate - NxrA	Inflammatory bowel disease	8.04e-05	9.71e-06
Nitrite oxidation to nitrate - NxrA	Liver cirrhosis	7.42e-05	NA
Nitrite oxidation to nitrate - NxrA	Rheumatoid arthritis	0.000103698	6.47e-05
Nitrite oxidation to nitrate - NxrA	Type2 diabetes	5.65e-05	1.16e-06
Nitric oxide reduction to nitrous oxide - NorB	Ankylosing spondylitis	0.00807864	0.0192639
Nitric oxide reduction to nitrous oxide - NorB	Atherosclerosis	0.0123487	0.0280978
Nitric oxide reduction to nitrous oxide - NorB	Behcet's Disease	0.00383275	0.00662187
Nitric oxide reduction to nitrous oxide - NorB	Colorectal cancer	0.00587026	0.0134711
Nitric oxide reduction to nitrous oxide - NorB	Healthy	0.00603751	0.0154018
Nitric oxide reduction to nitrous oxide - NorB	Inflammatory bowel disease	0.0191686	0.0388008
Nitric oxide reduction to nitrous oxide - NorB	Liver cirrhosis	0.0662357	0.10089
Nitric oxide reduction to nitrous oxide - NorB	Myalgic encephalomyelitis/chronic fatigue syndrome	0.0053396	0.00625934
Nitric oxide reduction to nitrous oxide - NorB	Nonalcoholic fatty liver disease	0.0128245	0.0458432
Nitric oxide reduction to nitrous oxide - NorB	Rheumatoid arthritis	0.00432984	0.00696096
Nitric oxide reduction to nitrous oxide - NorB	Schizophrenia	0.00986198	0.0256938
Nitric oxide reduction to nitrous oxide - NorB	Type2 diabetes	0.00138792	0.00139746
Nitrous oxide reduction - NosZ	Ankylosing spondylitis	0.00318473	0.00537377
Nitrous oxide reduction - NosZ	Atherosclerosis	0.00405667	0.0185759
Nitrous oxide reduction - NosZ	Behcet's Disease	0.00477732	0.00910295
Nitrous oxide reduction - NosZ	Colorectal cancer	0.00152791	0.00357343
Nitrous oxide reduction - NosZ	Healthy	0.00257123	0.00540209
Nitrous oxide reduction - NosZ	Inflammatory bowel disease	0.0020647	0.00275932
Nitrous oxide reduction - NosZ	Liver cirrhosis	0.00575821	0.0136447
Nitrous oxide reduction - NosZ	Myalgic encephalomyelitis/chronic fatigue syndrome	0.00212005	0.00419621
Nitrous oxide reduction - NosZ	Nonalcoholic fatty liver disease	0.00112976	0.00190222
Nitrous oxide reduction - NosZ	Rheumatoid arthritis	0.00295253	0.0050527
Nitrous oxide reduction - NosZ	Schizophrenia	0.0040885	0.0097657
Nitrous oxide reduction - NosZ	Type2 diabetes	0.000318198	0.000260197
Nitrite reduction to ammonium - NrfA	Ankylosing spondylitis	0.208563	0.160069
Nitrite reduction to ammonium - NrfA	Atherosclerosis	0.155518	0.127684
Nitrite reduction to ammonium - NrfA	Behcet's Disease	0.274545	0.19402
Nitrite reduction to ammonium - NrfA	Colorectal cancer	0.122173	0.120693
Nitrite reduction to ammonium - NrfA	Healthy	0.123386	0.117308
Nitrite reduction to ammonium - NrfA	Inflammatory bowel disease	0.275705	0.194679
Nitrite reduction to ammonium - NrfA	Liver cirrhosis	0.175799	0.102003
Nitrite reduction to ammonium - NrfA	Myalgic encephalomyelitis/chronic fatigue syndrome	0.264397	0.143343
Nitrite reduction to ammonium - NrfA	Nonalcoholic fatty liver disease	0.194412	0.214862
Nitrite reduction to ammonium - NrfA	Rheumatoid arthritis	0.132561	0.0961879
Nitrite reduction to ammonium - NrfA	Schizophrenia	0.189091	0.175029
Nitrite reduction to ammonium - NrfA	Type2 diabetes	0.0292359	0.0228499
Nitric oxide disproportionation - Nod	Atherosclerosis	0.000360464	NA
Nitric oxide disproportionation - Nod	Healthy	0.000380313	0.000248008
Nitric oxide disproportionation - Nod	Inflammatory bowel disease	0.000106893	NA
Nitric oxide disproportionation - Nod	Rheumatoid arthritis	8.42e-05	NA
Dinitrogen fixation - NifH	Ankylosing spondylitis	0.130102	0.0409345
Dinitrogen fixation - NifH	Atherosclerosis	0.173551	0.0669233
Dinitrogen fixation - NifH	Behcet's Disease	0.271831	0.099391
Dinitrogen fixation - NifH	Colorectal cancer	0.186248	0.0813022
Dinitrogen fixation - NifH	Healthy	0.192922	0.0917813
Dinitrogen fixation - NifH	Inflammatory bowel disease	0.163159	0.0861165
Dinitrogen fixation - NifH	Liver cirrhosis	0.104253	0.0341662
Dinitrogen fixation - NifH	Myalgic encephalomyelitis/chronic fatigue syndrome	0.131325	0.0311871
Dinitrogen fixation - NifH	Nonalcoholic fatty liver disease	0.223695	0.103067
Dinitrogen fixation - NifH	Rheumatoid arthritis	0.205621	0.0827556
Dinitrogen fixation - NifH	Schizophrenia	0.266319	0.0691044
Dinitrogen fixation - NifH	Type2 diabetes	0.233246	0.0676349
Reductive TCA cycle - AclB	Ankylosing spondylitis	0.000519932	0.000413025
Reductive TCA cycle - AclB	Atherosclerosis	0.000420434	0.000440348
Reductive TCA cycle - AclB	Behcet's Disease	0.000439246	0.000256607
Reductive TCA cycle - AclB	Colorectal cancer	0.000658045	0.00116469
Reductive TCA cycle - AclB	Healthy	0.000588547	0.000950918
Reductive TCA cycle - AclB	Inflammatory bowel disease	0.000574991	0.000698152
Reductive TCA cycle - AclB	Liver cirrhosis	0.00036705	0.000219301
Reductive TCA cycle - AclB	Myalgic encephalomyelitis/chronic fatigue syndrome	0.000259196	NA
Reductive TCA cycle - AclB	Nonalcoholic fatty liver disease	0.000690788	0.000789599
Reductive TCA cycle - AclB	Rheumatoid arthritis	0.000314594	0.00017777
Reductive TCA cycle - AclB	Schizophrenia	0.0010812	0.00114065
Reductive TCA cycle - AclB	Type2 diabetes	0.000317779	0.00021259
Wood Ljungdahl pathway - AcsB, CooS	Ankylosing spondylitis	0.0473507	0.0429898
Wood Ljungdahl pathway - AcsB, CooS	Atherosclerosis	0.0885807	0.0901489
Wood Ljungdahl pathway - AcsB, CooS	Behcet's Disease	0.0282215	0.0408282
Wood Ljungdahl pathway - AcsB, CooS	Colorectal cancer	0.107638	0.0926148
Wood Ljungdahl pathway - AcsB, CooS	Healthy	0.0684335	0.0629638
Wood Ljungdahl pathway - AcsB, CooS	Inflammatory bowel disease	0.0793591	0.102347
Wood Ljungdahl pathway - AcsB, CooS	Liver cirrhosis	0.0544922	0.0755573
Wood Ljungdahl pathway - AcsB, CooS	Myalgic encephalomyelitis/chronic fatigue syndrome	0.0354004	0.0232448
Wood Ljungdahl pathway - AcsB, CooS	Nonalcoholic fatty liver disease	0.0786373	0.0828963
Wood Ljungdahl pathway - AcsB, CooS	Rheumatoid arthritis	0.0713392	0.0576033
Wood Ljungdahl pathway - AcsB, CooS	Schizophrenia	0.0356469	0.0398325
Wood Ljungdahl pathway - AcsB, CooS	Type2 diabetes	0.167622	0.0929792
Arsenate reduction to arsenite - ArsC	Ankylosing spondylitis	0.164444	0.0810122
Arsenate reduction to arsenite - ArsC	Atherosclerosis	0.421048	0.149295
Arsenate reduction to arsenite - ArsC	Behcet's Disease	0.215479	0.142597
Arsenate reduction to arsenite - ArsC	Colorectal cancer	0.367951	0.22246
Arsenate reduction to arsenite - ArsC	Healthy	0.269742	0.1472
Arsenate reduction to arsenite - ArsC	Inflammatory bowel disease	0.510503	0.409797
Arsenate reduction to arsenite - ArsC	Liver cirrhosis	0.334365	0.232914
Arsenate reduction to arsenite - ArsC	Myalgic encephalomyelitis/chronic fatigue syndrome	0.265197	0.0976036
Arsenate reduction to arsenite - ArsC	Nonalcoholic fatty liver disease	0.470993	0.384935
Arsenate reduction to arsenite - ArsC	Rheumatoid arthritis	0.299957	0.112676
Arsenate reduction to arsenite - ArsC	Schizophrenia	0.232395	0.134906
Arsenate reduction to arsenite - ArsC	Type2 diabetes	0.355055	0.150294
Formate oxidation - FdhA	Ankylosing spondylitis	0.166016	0.0580253
Formate oxidation - FdhA	Atherosclerosis	0.240274	0.100239
Formate oxidation - FdhA	Behcet's Disease	0.3581	0.161675
Formate oxidation - FdhA	Colorectal cancer	0.26141	0.135193
Formate oxidation - FdhA	Healthy	0.199833	0.105077
Formate oxidation - FdhA	Inflammatory bowel disease	0.292012	0.192694
Formate oxidation - FdhA	Liver cirrhosis	0.176859	0.162325
Formate oxidation - FdhA	Myalgic encephalomyelitis/chronic fatigue syndrome	0.148595	0.0346864
Formate oxidation - FdhA	Nonalcoholic fatty liver disease	0.291387	0.21773
Formate oxidation - FdhA	Rheumatoid arthritis	0.188874	0.0594307
Formate oxidation - FdhA	Schizophrenia	0.198989	0.0739069
Formate oxidation - FdhA	Type2 diabetes	0.247302	0.0871108
Aerobic CO oxidation - CoxL	Ankylosing spondylitis	0.00513779	0.00223283
Aerobic CO oxidation - CoxL	Atherosclerosis	0.00934142	0.00686783
Aerobic CO oxidation - CoxL	Behcet's Disease	0.00776177	0.00672735
Aerobic CO oxidation - CoxL	Colorectal cancer	0.00900769	0.00486831
Aerobic CO oxidation - CoxL	Healthy	0.00585694	0.00373757
Aerobic CO oxidation - CoxL	Inflammatory bowel disease	0.00934287	0.00629849
Aerobic CO oxidation - CoxL	Liver cirrhosis	0.00571999	0.00360043
Aerobic CO oxidation - CoxL	Myalgic encephalomyelitis/chronic fatigue syndrome	0.0051083	0.00331908
Aerobic CO oxidation - CoxL	Nonalcoholic fatty liver disease	0.00605884	0.00382746
Aerobic CO oxidation - CoxL	Rheumatoid arthritis	0.00598624	0.00322045
Aerobic CO oxidation - CoxL	Schizophrenia	0.00351292	0.00301498
Aerobic CO oxidation - CoxL	Type2 diabetes	0.00995291	0.00422509
Oxygen detoxification / Aerobic respiration - CydA	Ankylosing spondylitis	0.702151	0.218941
Oxygen detoxification / Aerobic respiration - CydA	Atherosclerosis	0.464739	0.260397
Oxygen detoxification / Aerobic respiration - CydA	Behcet's Disease	1.15602	0.551507
Oxygen detoxification / Aerobic respiration - CydA	Colorectal cancer	0.419019	0.306807
Oxygen detoxification / Aerobic respiration - CydA	Healthy	0.459668	0.292793
Oxygen detoxification / Aerobic respiration - CydA	Inflammatory bowel disease	0.718695	0.361027
Oxygen detoxification / Aerobic respiration - CydA	Liver cirrhosis	0.659932	0.335144
Oxygen detoxification / Aerobic respiration - CydA	Myalgic encephalomyelitis/chronic fatigue syndrome	0.667205	0.169773
Oxygen detoxification / Aerobic respiration - CydA	Nonalcoholic fatty liver disease	0.520653	0.566533
Oxygen detoxification / Aerobic respiration - CydA	Rheumatoid arthritis	0.432471	0.189954
Oxygen detoxification / Aerobic respiration - CydA	Schizophrenia	0.701109	0.227736
Oxygen detoxification / Aerobic respiration - CydA	Type2 diabetes	0.171394	0.12927
NADH oxidation - NuoF	Ankylosing spondylitis	0.263569	0.152569
NADH oxidation - NuoF	Atherosclerosis	0.410215	0.167334
NADH oxidation - NuoF	Behcet's Disease	0.479997	0.305872
NADH oxidation - NuoF	Colorectal cancer	0.451453	0.153484
NADH oxidation - NuoF	Healthy	0.325251	0.159661
NADH oxidation - NuoF	Inflammatory bowel disease	0.428603	0.20943
NADH oxidation - NuoF	Liver cirrhosis	0.208467	0.0999611
NADH oxidation - NuoF	Myalgic encephalomyelitis/chronic fatigue syndrome	0.499673	0.184384
NADH oxidation - NuoF	Nonalcoholic fatty liver disease	0.4178	0.181326
NADH oxidation - NuoF	Rheumatoid arthritis	0.360745	0.131747
NADH oxidation - NuoF	Schizophrenia	0.260582	0.152026
NADH oxidation - NuoF	Type2 diabetes	0.470341	0.167178
Aerobic respiration - CcoN, CoxA, CyoA	Ankylosing spondylitis	0.0088461	0.0216432
Aerobic respiration - CcoN, CoxA, CyoA	Atherosclerosis	0.0296358	0.0458419
Aerobic respiration - CcoN, CoxA, CyoA	Behcet's Disease	0.00861968	0.0166346
Aerobic respiration - CcoN, CoxA, CyoA	Colorectal cancer	0.031953	0.0874519
Aerobic respiration - CcoN, CoxA, CyoA	Healthy	0.0158911	0.053184
Aerobic respiration - CcoN, CoxA, CyoA	Inflammatory bowel disease	0.0699918	0.123942
Aerobic respiration - CcoN, CoxA, CyoA	Liver cirrhosis	0.0306653	0.0972104
Aerobic respiration - CcoN, CoxA, CyoA	Myalgic encephalomyelitis/chronic fatigue syndrome	0.00411712	0.00867595
Aerobic respiration - CcoN, CoxA, CyoA	Nonalcoholic fatty liver disease	0.0812022	0.191737
Aerobic respiration - CcoN, CoxA, CyoA	Rheumatoid arthritis	0.0101373	0.020851
Aerobic respiration - CcoN, CoxA, CyoA	Schizophrenia	0.0141013	0.0237397
Aerobic respiration - CcoN, CoxA, CyoA	Type2 diabetes	0.00385882	0.00890904
4-hydroxybutyrate cycles - HbsC, HbsT	Ankylosing spondylitis	0.0013231	0.00153069
4-hydroxybutyrate cycles - HbsC, HbsT	Atherosclerosis	0.00139847	0.0014315
4-hydroxybutyrate cycles - HbsC, HbsT	Behcet's Disease	0.00586138	0.00599361
4-hydroxybutyrate cycles - HbsC, HbsT	Colorectal cancer	0.00123117	0.00151038
4-hydroxybutyrate cycles - HbsC, HbsT	Healthy	0.00189073	0.00274174
4-hydroxybutyrate cycles - HbsC, HbsT	Inflammatory bowel disease	0.00208683	0.00259706
4-hydroxybutyrate cycles - HbsC, HbsT	Liver cirrhosis	0.00100786	0.000913073
4-hydroxybutyrate cycles - HbsC, HbsT	Myalgic encephalomyelitis/chronic fatigue syndrome	0.00242056	0.00191521
4-hydroxybutyrate cycles - HbsC, HbsT	Nonalcoholic fatty liver disease	0.00248962	0.00264425
4-hydroxybutyrate cycles - HbsC, HbsT	Rheumatoid arthritis	0.00260068	0.00351474
4-hydroxybutyrate cycles - HbsC, HbsT	Schizophrenia	0.00332631	0.00347109
4-hydroxybutyrate cycles - HbsC, HbsT	Type2 diabetes	0.000612407	0.000522687
3-hydroxypropionate cycle - Mcr	Ankylosing spondylitis	0.00271373	0.00170937
3-hydroxypropionate cycle - Mcr	Atherosclerosis	0.00344047	0.00155482
3-hydroxypropionate cycle - Mcr	Behcet's Disease	0.00944539	0.00467652
3-hydroxypropionate cycle - Mcr	Colorectal cancer	0.00399049	0.00242895
3-hydroxypropionate cycle - Mcr	Healthy	0.00433475	0.00323476
3-hydroxypropionate cycle - Mcr	Inflammatory bowel disease	0.00287622	0.00146602
3-hydroxypropionate cycle - Mcr	Liver cirrhosis	0.0024918	0.00174602
3-hydroxypropionate cycle - Mcr	Myalgic encephalomyelitis/chronic fatigue syndrome	0.00206763	0.00106502
3-hydroxypropionate cycle - Mcr	Nonalcoholic fatty liver disease	0.00567978	0.00284925
3-hydroxypropionate cycle - Mcr	Rheumatoid arthritis	0.00423806	0.00251404
3-hydroxypropionate cycle - Mcr	Schizophrenia	0.00669201	0.00296225
3-hydroxypropionate cycle - Mcr	Type2 diabetes	0.00524928	0.00254297
Photosystem I reaction centre - PsaA	Ankylosing spondylitis	0.000472558	0.000768008
Photosystem I reaction centre - PsaA	Atherosclerosis	0.00183668	0.00464282
Photosystem I reaction centre - PsaA	Behcet's Disease	0.000249981	0.000215293
Photosystem I reaction centre - PsaA	Colorectal cancer	0.000993776	0.00312052
Photosystem I reaction centre - PsaA	Healthy	0.000520663	0.000999574
Photosystem I reaction centre - PsaA	Inflammatory bowel disease	0.000920474	0.00122623
Photosystem I reaction centre - PsaA	Liver cirrhosis	0.00481278	0.0230839
Photosystem I reaction centre - PsaA	Myalgic encephalomyelitis/chronic fatigue syndrome	0.000142994	NA
Photosystem I reaction centre - PsaA	Nonalcoholic fatty liver disease	0.00122383	0.00195872
Photosystem I reaction centre - PsaA	Rheumatoid arthritis	0.00162183	0.00495909
Photosystem I reaction centre - PsaA	Schizophrenia	0.00260521	0.00912802
Photosystem I reaction centre - PsaA	Type2 diabetes	0.000405087	0.000375791
Reductive dehalogenation - RdhA	Ankylosing spondylitis	0.00192534	0.00175869
Reductive dehalogenation - RdhA	Atherosclerosis	0.0024821	0.00177368
Reductive dehalogenation - RdhA	Behcet's Disease	0.0172414	0.0127024
Reductive dehalogenation - RdhA	Colorectal cancer	0.00253993	0.0020223
Reductive dehalogenation - RdhA	Healthy	0.00295731	0.00403163
Reductive dehalogenation - RdhA	Inflammatory bowel disease	0.00358846	0.0033041
Reductive dehalogenation - RdhA	Liver cirrhosis	0.00179169	0.00208995
Reductive dehalogenation - RdhA	Myalgic encephalomyelitis/chronic fatigue syndrome	0.00262574	0.00144478
Reductive dehalogenation - RdhA	Nonalcoholic fatty liver disease	0.00256953	0.00293835
Reductive dehalogenation - RdhA	Rheumatoid arthritis	0.00405033	0.00401569
Reductive dehalogenation - RdhA	Schizophrenia	0.0049768	0.0049987
Reductive dehalogenation - RdhA	Type2 diabetes	0.00182767	0.000887614
Calvin-Benson cycle - RbcL	Ankylosing spondylitis	0.000749241	0.00131952
Calvin-Benson cycle - RbcL	Atherosclerosis	0.0017799	0.0040417
Calvin-Benson cycle - RbcL	Behcet's Disease	0.00117283	0.00115405
Calvin-Benson cycle - RbcL	Colorectal cancer	0.00127514	0.00292984
Calvin-Benson cycle - RbcL	Healthy	0.000841873	0.00156634
Calvin-Benson cycle - RbcL	Inflammatory bowel disease	0.00150181	0.00122014
Calvin-Benson cycle - RbcL	Liver cirrhosis	0.00500802	0.0226107
Calvin-Benson cycle - RbcL	Myalgic encephalomyelitis/chronic fatigue syndrome	0.000551653	0.000358232
Calvin-Benson cycle - RbcL	Nonalcoholic fatty liver disease	0.00150876	0.00199552
Calvin-Benson cycle - RbcL	Rheumatoid arthritis	0.00195548	0.00609219
Calvin-Benson cycle - RbcL	Schizophrenia	0.00306636	0.0101686
Calvin-Benson cycle - RbcL	Type2 diabetes	0.00106558	0.000948722
Ferric iron reduction to ferrous iron - MtrB, OmcB	Atherosclerosis	8.22e-05	NA
Ferric iron reduction to ferrous iron - MtrB, OmcB	Behcet's Disease	7.78e-05	NA
Ferric iron reduction to ferrous iron - MtrB, OmcB	Colorectal cancer	9.4e-05	1.75e-05
Ferric iron reduction to ferrous iron - MtrB, OmcB	Healthy	0.000222028	0.000283899
Ferric iron reduction to ferrous iron - MtrB, OmcB	Liver cirrhosis	0.000274371	NA
Ferric iron reduction to ferrous iron - MtrB, OmcB	Nonalcoholic fatty liver disease	0.000105071	7.62e-06
Ferric iron reduction to ferrous iron - MtrB, OmcB	Rheumatoid arthritis	0.000148488	9.87e-05
Ferric iron reduction to ferrous iron - MtrB, OmcB	Schizophrenia	0.000118833	6.59e-05
Ferrous iron oxidation to ferric iron - Cyc2	Colorectal cancer	0.000162443	8.21e-06
Ferrous iron oxidation to ferric iron - Cyc2	Healthy	0.00021038	4.64e-05
Ferrous iron oxidation to ferric iron - Cyc2	Nonalcoholic fatty liver disease	0.000263987	NA
Ferrous iron oxidation to ferric iron - Cyc2	Schizophrenia	0.000259427	0.000109118
Light-dependent proton/sodium pumping - RHO	Ankylosing spondylitis	0.000513299	0.000119943
Light-dependent proton/sodium pumping - RHO	Atherosclerosis	0.000176879	NA
Light-dependent proton/sodium pumping - RHO	Behcet's Disease	0.000604782	0.000300099
Light-dependent proton/sodium pumping - RHO	Colorectal cancer	0.000243393	4.06e-05
Light-dependent proton/sodium pumping - RHO	Healthy	0.000264567	6.83e-05
Light-dependent proton/sodium pumping - RHO	Inflammatory bowel disease	0.000627595	NA
Light-dependent proton/sodium pumping - RHO	Nonalcoholic fatty liver disease	0.000586523	0.000212923
Light-dependent proton/sodium pumping - RHO	Rheumatoid arthritis	0.000335442	NA
Light-dependent proton/sodium pumping - RHO	Schizophrenia	0.000627472	0.000460295
Light-dependent proton/sodium pumping - RHO	Type2 diabetes	0.000228564	NA
